# Remodeling Activity of ChAHP Restricts Transcription Factor Access to Chromatin

**DOI:** 10.1101/2025.07.03.662926

**Authors:** Josip Ahel, Fabio Mohn, Michaela Schwaiger, Lucas Kaaij, Jennifer Steiner, Eliza Pandini Figueiredo Moreno, Daniel Hess, Marc Bühler

## Abstract

Transcription in eukaryotes is regulated by chromatin-based mechanisms that control nucleosome occupancy, chromatin modifications, and transcription factor binding. We have previously shown that the transcription factor ADNP forms the ChAHP complex with the chromatin remodeler CHD4 and HP1 proteins, acting as a site-specific regulator of transcription and antagonist of CTCF binding. However, the molecular basis of these functions remained unclear. Here, we demonstrate that the CHD4 subunit is essential to antagonize CTCF and silence transcription of transposons, while HP1 proteins are dispensable. Although the remodeling activity of CHD4 is not required for ChAHP chromatin association, it is critical for both transposon repression and CTCF antagonism. Our findings support a model wherein ADNP recruits chromatin remodeling activity in a sequence-specific manner, enabling transcriptional control and local modulation of chromatin architecture.
