## Supplementary material for "Remodeling Activity of ChAHP Restricts Transcription Factor Access to Chromatin": Cell lines used in this study

### Sheet: Sheet1
Table S1. Cell lines used in this study.
ID	Common Name	Type	Parental Line	Genotype
cMB0534	RBCn / RBC59 / RBC(new)	clonal line	ES 159-2	mES159-Rosa26(tg)Cre-ERT2/(tg)BirA-V5
cMB0664	Adnp-A3xFLAG Clone 2	clonal line	RBCn - cMB0534	mES159-Rosa26(tg)Cre-ERT2/(tg)BirA-V5 Adnp(C)Avi-3xFLAG/(C)Avi-3xFLAG
	ADNP KO Clone 2A	clonal line	cMB0534	mES159-Rosa26(tg)Cre-ERT2/(tg)BirA-V5 Adnp-/- Clone 2A
	ADNP KO Clone 3C	clonal line	cMB0534	mES159-Rosa26(tg)Cre-ERT2/(tg)BirA-V5 Adnp-/- Clone 3C
	ADNP KO Clone 9C	clonal line	cMB0534	mES159-Rosa26(tg)Cre-ERT2/(tg)BirA-V5 Adnp-/- Clone 9C
	ADNP-Avi-3xFLAG-,DN clone 10B	clonal line	cMB0664	mES159-Rosa26(tg)Cre-ERT2/(tg)BirA-V5 Adnp (trunc)9-1108 (C)Avi-3xFLAG / (trunc)9-1108 (C)Avi-3xFLAG Clone 10B
	ADNP-Avi-3xFLAG-,DN clone 8F	clonal line	cMB0664	mES159-Rosa26(tg)Cre-ERT2/(tg)BirA-V5 Adnp (trunc)9-1108 (C)Avi-3xFLAG / (trunc)9-1108 (C)Avi-3xFLAG Clone 8F
	ADNP-Avi-3xFLAG-,DN clone 4D	clonal line	cMB0664	mES159-Rosa26(tg)Cre-ERT2/(tg)BirA-V5 Adnp (trunc)9-1108 (C)Avi-3xFLAG / (trunc)9-1108 (C)Avi-3xFLAG Clone 4D
	ADNP-Avi-3xFLAG, PGELT Clone 12A	clonal line	cMB0664	mES159-Rosa26(tg)Cre-ERT2/(tg)BirA-V5 Adnp V821E(GTG-GAA) L823T(CTA-ACC)/ V821E(GTG-GAA) L823T(CTA-ACC) (C)Avi-3xFLAG / V821E(GTG-GAA) L823T(CTA-ACC) (C)Avi-3xFLAG Clone 12A
	ADNP-Avi-3xFLAG, PGELT Clone 5D	clonal line	cMB0664	mES159-Rosa26(tg)Cre-ERT2/(tg)BirA-V5 Adnp V821E(GTG-GAA) L823T(CTA-ACC)/ V821E(GTG-GAA) L823T(CTA-ACC) (C)Avi-3xFLAG / V821E(GTG-GAA) L823T(CTA-ACC) (C)Avi-3xFLAG Clone 5D
	ADNP-Avi-3xFLAG, PGELT Clone 10F	clonal line	cMB0664	mES159-Rosa26(tg)Cre-ERT2/(tg)BirA-V5 Adnp V821E(GTG-GAA) L823T(CTA-ACC)/ V821E(GTG-GAA) L823T(CTA-ACC) (C)Avi-3xFLAG / V821E(GTG-GAA) L823T(CTA-ACC) (C)Avi-3xFLAG Clone 10F
	CHD4-ADNP-Avi-3xFLAG, CHD4 WT ADNP WT Clone F4	clonal line	cMB0664	mES159-Rosa26(tg)Cre-ERT2/(tg)BirA-V5 Adnp (N) mNeonGreen-P2A-CHD4/(N)mNeonGreen-P2A-CHD4 (C)Avi-3xFLAG/(C)Avi-3xFLAG Clone F4
	CHD4-ADNP-Avi-3xFLAG, CHD4 WT ADNP WT Clone G7	clonal line	cMB0664	mES159-Rosa26(tg)Cre-ERT2/(tg)BirA-V5 Adnp (N) mNeonGreen-P2A-CHD4/(N)mNeonGreen-P2A-CHD4 (C)Avi-3xFLAG/(C)Avi-3xFLAG Clone G7
	CHD4-ADNP-Avi-3xFLAG, CHD4 WT ADNP WT Clone G12	clonal line	cMB0664	mES159-Rosa26(tg)Cre-ERT2/(tg)BirA-V5 Adnp (N) mNeonGreen-P2A-CHD4/(N)mNeonGreen-P2A-CHD4 (C)Avi-3xFLAG/(C)Avi-3xFLAG Clone G12
	CHD4-ADNP-Avi-3xFLAG, CHD4 E867Q ADNP WT Clone C7	clonal line	cMB0664	mES159-Rosa26(tg)Cre-ERT2/(tg)BirA-V5 Adnp (N) mNeonGreen-P2A-CHD4 E867Q (CAA-GAA)/(N) mNeonGreen-P2A-CHD4 E867Q (CAA-GAA) (C)Avi-3xFLAG/(C)Avi-3xFLAG Clone C7
	CHD4-ADNP-Avi-3xFLAG, CHD4 E867Q ADNP WT Clone G7	clonal line	cMB0664	mES159-Rosa26(tg)Cre-ERT2/(tg)BirA-V5 Adnp (N) mNeonGreen-P2A-CHD4 E867Q (CAA-GAA)/(N) mNeonGreen-P2A-CHD4 E867Q (CAA-GAA) (C)Avi-3xFLAG/(C)Avi-3xFLAG Clone G7
	CHD4-ADNP-Avi-3xFLAG, CHD4 E867Q ADNP WT Clone H5	clonal line	cMB0664	mES159-Rosa26(tg)Cre-ERT2/(tg)BirA-V5 Adnp (N) mNeonGreen-P2A-CHD4 E867Q (CAA-GAA)/(N) mNeonGreen-P2A-CHD4 E867Q (CAA-GAA) (C)Avi-3xFLAG/(C)Avi-3xFLAG Clone H5
	CHD4-ADNP-Avi-3xFLAG, CHD4 WT ADNP DN Clone C8	clonal line	ADNP-Avi-3xFLAG-,DN clone 10B	mES159-Rosa26(tg)Cre-ERT2/(tg)BirA-V5 Adnp trunc(9-1108) / trunc(9-1108) (N) mNeonGreen-P2A-CHD4/(N)mNeonGreen-P2A-CHD4 (C)Avi-3xFLAG/(C)Avi-3xFLAG Clone C8
	CHD4-ADNP-Avi-3xFLAG, CHD4 WT ADNP DN Clone C9	clonal line	ADNP-Avi-3xFLAG-,DN clone 10B	mES159-Rosa26(tg)Cre-ERT2/(tg)BirA-V5 Adnp trunc(9-1108) / trunc(9-1108) (N) mNeonGreen-P2A-CHD4/(N)mNeonGreen-P2A-CHD4 (C)Avi-3xFLAG/(C)Avi-3xFLAG Clone C9
	CHD4-ADNP-Avi-3xFLAG, CHD4 WT ADNP DN Clone D11	clonal line	ADNP-Avi-3xFLAG-,DN clone 10B	mES159-Rosa26(tg)Cre-ERT2/(tg)BirA-V5 Adnp trunc(9-1108) / trunc(9-1108) (N) mNeonGreen-P2A-CHD4/(N)mNeonGreen-P2A-CHD4 (C)Avi-3xFLAG/(C)Avi-3xFLAG Clone D11
	CHD4-ADNP-Avi-3xFLAG, CHD4 E867Q ADNP DN Clone C1	clonal line	ADNP-Avi-3xFLAG-,DN clone 10B	mES159-Rosa26(tg)Cre-ERT2/(tg)BirA-V5 Adnp (N) mNeonGreen-P2A-CHD4 E867Q(GAA-CAA) / (N) mNeonGreen-P2A-CHD4 E867Q(GAA-CAA) (trunc)9-1108 / (trunc)9-1108 (C)Avi-3xFLAG /(C)Avi-3xFLAG Clone C1
	CHD4-ADNP-Avi-3xFLAG, CHD4 E867Q ADNP DN Clone H3	clonal line	ADNP-Avi-3xFLAG-,DN clone 10B	mES159-Rosa26(tg)Cre-ERT2/(tg)BirA-V5 Adnp (N) mNeonGreen-P2A-CHD4 E867Q(GAA-CAA) / (N) mNeonGreen-P2A-CHD4 E867Q(GAA-CAA) (trunc)9-1108 / (trunc)9-1108 (C)Avi-3xFLAG /(C)Avi-3xFLAG Clone H3
	CHD4-ADNP-Avi-3xFLAG, CHD4 E867Q ADNP DN Clone H5	clonal line	ADNP-Avi-3xFLAG-,DN clone 10B	mES159-Rosa26(tg)Cre-ERT2/(tg)BirA-V5 Adnp (N) mNeonGreen-P2A-CHD4 E867Q(GAA-CAA) / (N) mNeonGreen-P2A-CHD4 E867Q(GAA-CAA) (trunc)9-1108 / (trunc)9-1108 (C)Avi-3xFLAG /(C)Avi-3xFLAG Clone H5
	3xFLAG-Avi-BRF1 Clone B9	clonal line	cMB0534	mES159-Rosa26(tg)Cre-ERT2/(tg)BirA-V5 Brf1(N)Avi-3xFLAG/(N)Avi-3xFLAG Clone B9
	3xFLAG-Avi-BRF1, CHD4-ADNP, ADNP WT CHD4 WT Clone A1	clonal line	Avi-3xFLAG-BRF1, Clone B9	mES159-Rosa26(tg)Cre-ERT2/(tg)BirA-V5 Brf1(N)Avi-3xFLAG/(N)Avi-3xFLAG Adnp (N) mNeonGreen-P2A-CHD4/(N)mNeonGreen-P2A-CHD4 Clone A1
	3xFLAG-Avi-BRF1, CHD4-ADNP, ADNP WT CHD4 WT Clone C2	clonal line	Avi-3xFLAG-BRF1, Clone B9	mES159-Rosa26(tg)Cre-ERT2/(tg)BirA-V5 Brf1(N)Avi-3xFLAG/(N)Avi-3xFLAG Adnp (N) mNeonGreen-P2A-CHD4/(N)mNeonGreen-P2A-CHD4 Clone C2
	Avi-3xFLAG-BRF1, CHD4-ADNP, ADNP WT CHD4 E867Q Clone A6	clonal line	Avi-3xFLAG-BRF1, Clone B9	mES159-Rosa26(tg)Cre-ERT2/(tg)BirA-V5 Brf1(N)Avi-3xFLAG/(N)Avi-3xFLAG Adnp (N) mNeonGreen-P2A-CHD4 E867Q (CAA-GAA)/(N) mNeonGreen-P2A-CHD4 E867Q (CAA-GAA) Clone A6
	Avi-3xFLAG-BRF1, CHD4-ADNP, ADNP WT CHD4 E867Q Clone H3	clonal line	Avi-3xFLAG-BRF1, Clone B9	mES159-Rosa26(tg)Cre-ERT2/(tg)BirA-V5 Brf1(N)Avi-3xFLAG/(N)Avi-3xFLAG Adnp (N) mNeonGreen-P2A-CHD4 E867Q (CAA-GAA)/(N) mNeonGreen-P2A-CHD4 E867Q (CAA-GAA) Clone H3
	Avi-3xFLAG-BRF1, CHD4-ADNP, ADNP DN CHD4 WT Clone A9	clonal line	Avi-3xFLAG-BRF1, Clone B9	mES159-Rosa26(tg)Cre-ERT2/(tg)BirA-V5 Brf1(N)Avi-3xFLAG/(N)Avi-3xFLAG Adnp trunc(9-1108) / trunc(9-1108) (N) mNeonGreen-P2A-CHD4/(N)mNeonGreen-P2A-CHD4 Clone A9
	Avi-3xFLAG-BRF1, CHD4-ADNP, ADNP DN CHD4 WT Clone D12	clonal line	Avi-3xFLAG-BRF1, Clone B9	mES159-Rosa26(tg)Cre-ERT2/(tg)BirA-V5 Brf1(N)Avi-3xFLAG/(N)Avi-3xFLAG Adnp trunc(9-1108) / trunc(9-1108) (N) mNeonGreen-P2A-CHD4/(N)mNeonGreen-P2A-CHD4 Clone D12
	Avi-3xFLAG-BRF1, CHD4-ADNP, ADNP DN CHD4 E867Q Clone D7	clonal line	Avi-3xFLAG-BRF1, Clone B9	mES159-Rosa26(tg)Cre-ERT2/(tg)BirA-V5 Brf1(N)Avi-3xFLAG/(N)Avi-3xFLAG Adnp (N) mNeonGreen-P2A-CHD4 E867Q(GAA-CAA) / (N) mNeonGreen-P2A-CHD4 E867Q(GAA-CAA) (trunc)9-1108 / (trunc)9-1108 Clone D7
	Avi-3xFLAG-BRF1, CHD4-ADNP, ADNP DN CHD4 E867Q Clone G7	clonal line	Avi-3xFLAG-BRF1, Clone B9	mES159-Rosa26(tg)Cre-ERT2/(tg)BirA-V5 Brf1(N)Avi-3xFLAG/(N)Avi-3xFLAG Adnp (N) mNeonGreen-P2A-CHD4 E867Q(GAA-CAA) / (N) mNeonGreen-P2A-CHD4 E867Q(GAA-CAA) (trunc)9-1108 / (trunc)9-1108 Clone G7
