## Supplementary material for "Remodeling Activity of ChAHP Restricts Transcription Factor Access to Chromatin": Oligonucleotide and gBlock sequences used for gRNA cloning and as homology donors for CRISPR-Cas9 editing

### Sheet: Sheet1
Table S2. Oligonucleotide and gBlock sequences used for gRNA cloning and as homology donors for CRISPR-Cas9 editing
ID	name	gene	sequence	length	comment
	ADNP_Nt_gRNA2_F	ADNP	caccGCAAGATTGTTGACAGGAAGT	25	gRNA oligo targeting beginning of ADNP CDS
	ADNP_Nt_gRNA2_R	ADNP	aaacACTTCCTGTCAACAATCTTGC	25	gRNA oligo targeting beginning of ADNP CDS
mb19153	ADNP_9-1108_Nt_gRNA1_F	ADNP DN	caccCTGCCAAGCATAGTTTCTAT	24	gRNA oligo targeting N-terminally truncated ADNP. Used to generate CHD4-ADNP fusions from cells expressing ADNP DN
mb19154	ADNP_9-1108_Nt_gRNA1_R	ADNP DN	aaacATAGAAACTATGCTTGGCAG	24	gRNA oligo targeting N-terminally truncated ADNP. Used to generate CHD4-ADNP fusions from cells expressing ADNP DN
mb15792	ADNP_DN_ssODN	ADNP	C*A*GTGGAATTAGTAACTTTTACAAGTTGTACATGTTTTGACTTTGACTTAAATTTTTTTTTCCAATAGAAACTATGCTTGGCAGTTTAAGAAAAGCCCGGAAAACTGTGAAAAAAATACTTAGTGACATTGGGT*T*G	140	ssODN used as HR donor to generate N-terminally truncated ADNP. Asterisks indicate Phosphorothioate bonds.
mb13304	Adnp PxVxL gRNA F	ADNP	CACCGTACAAGCCTGGTGAACTGAC	26	gRNA oligo targeting the PxVxL motif in ADNP
mb13305	Adnp PxVxL gRNA R	ADNP	AAACGTCAGTTCACCAGGCTTGTAC	26	gRNA oligo targeting the PxVxL motif in ADNP
mb13309	gBlock for Adnp PxVxL mutant	ADNP	accgcggtggcggccgctctagaagcatcgtacgcgtacgtgttcggCAAGGGTCATGAAGATGATTCTTATGAGGCTAGGAAAAGCTTTCTCACAAAGTACTTCAACAAACAGCCCTATCCCACCAGGAGAGAAATTGAGAAGTTAGCTGCCAGTCTATGGCTATGGAAGAGTGACATTGCCTCCCATTTCAGTAACAAGAGGAAGAAGTGTGTCCGCGACTGTGAAAAGTACAAGCCTGGTGAACTGACCGGTTTTAACATGAAAGAATTAAATAAAGTCAAACACGAGATGGATTTTGATGCTGAGTGGCTGTTTGAAAATCACGATGAGAAAGACTCAAGAGTCAATGCTAGCAAGACTGTTGACAAAAAGCATAACCTTGGGAAAGAAGATGAT…	490	HR casette used to introduce the PGELT mutation into ADNP
