## Supplementary material for "Remodeling Activity of ChAHP Restricts Transcription Factor Access to Chromatin": plasmids used in this study

### Sheet: Plasmid datasheet
ID	Common name	Parent plasmid	Host strain	Bacterial selection	Comments
pMB1995	pEF1B_ADNP-3FLAG-Avi	pEF1B	DH5alpha	amp	Expression of mouse ADNP-3xFLAG-Avi in mammalian cells. GenBank file in Data S1
pMB1996	pEF1B_ADNP_43-1108-3FLAG-Avi	pEF1B	DH5alpha	amp	Expression of mouse ADNP-3xFLAG-Avi in mammalian cells, 43-1108 truncation. GenBank file in Data S1
pMB1997	pEF1B_ADNP_65-1108-3FLAG-Avi	pEF1B	DH5alpha	amp	Expression of mouse ADNP-3xFLAG-Avi in mammalian cells, 65-1108 truncation. GenBank file in Data S1
pMB1998	pEF1B_ADNP_133-1108-3FLAG-Avi	pEF1B	DH5alpha	amp	Expression of mouse ADNP-3xFLAG-Avi in mammalian cells, 133-1108 truncation. GenBank file in Data S1
pMB1999	pEF1B_ADNP_206-1108-3FLAG-Avi	pEF1B	DH5alpha	amp	Expression of mouse ADNP-3xFLAG-Avi in mammalian cells, 206-1108 truncation. GenBank file in Data S1
pMB2000	pEF1B_ADNP_1-206-3FLAG-Avi	pEF1B	DH5alpha	amp	Expression of mouse ADNP-3xFLAG-Avi in mammalian cells, 1-206 truncation. GenBank file in Data S1
pMB2001	pEF1B_ADNP_1-133-3FLAG-Avi	pEF1B	DH5alpha	amp	Expression of mouse ADNP-3xFLAG-Avi in mammalian cells, 1-133 truncation. GenBank file in Data S1
pMB2002	pEF1B_ADNP_1-65-3FLAG-Avi	pEF1B	DH5alpha	amp	Expression of mouse ADNP-3xFLAG-Avi in mammalian cells, 1-65 truncation. GenBank file in Data S1
pMB2003	pEF1B_ADNP_1-43-3FLAG-Avi	pEF1B	DH5alpha	amp	Expression of mouse ADNP-3xFLAG-Avi in mammalian cells, 1-43 truncation. GenBank file in Data S1
pMB2023	pEF1B_ADNP_9-1108-3FLAG-Avi	pEF1B	DH5alpha	amp	Expression of mouse ADNP-3xFLAG-Avi in mammalian cells, 9-1108 truncation. GenBank file in Data S1
pMB2024	pEF1B_ADNP_19-1108-3FLAG-Avi	pEF1B	DH5alpha	amp	Expression of mouse ADNP-3xFLAG-Avi in mammalian cells, 19-1108 truncation. GenBank file in Data S1
pMB2025	pEF1B_ADNP_31-1108-3FLAG-Avi	pEF1B	DH5alpha	amp	Expression of mouse ADNP-3xFLAG-Avi in mammalian cells, 31-1108 truncation. GenBank file in Data S1
pMB2487	pBSII_HR_NG-P2A-CHD4-ADNP(dN)	pBSII	DH5alpha	amp	HR cassette for inserting CHD4 CDS into the mouse ADNP dN (9-1108) locus. NeonGreen-P2A at N terminus of CHD4 for selection. Sequencing order 4126752 WT_dN1. GenBank file in Data S1.
pMB2439	pC2P_ADNPdN_gRNA1	pC2P	DH5alpha	amp	gRNA for tagging N-terminally truncated ADNP (mouse), sequencing order 3967918. GenBank file in Data S1.
pMB2495	pBSII_HR_NG-P2A-CHD4-ADNP(WT)	pBSII	DH5alpha	amp	HR cassette for inserting CHD4 CDS into the mouse ADNP locus. NeonGreen-P2A at N terminus of CHD4 for selection. Sequencing order 4151642 WTWT. GenBank file in Data S1.
pMB2579	pBSII_HR_NG-P2A-CHD4(E867Q)-ADNP(dN)	pBSII	DH5alpha	amp	HR cassette for inserting CHD4(E867Q - Walker B mutant cannot hydrolyse, but binds ATP) CDS into the mouse N terminally truncated ADNP (9-1108) locus. NeonGreen-P2A at N terminus of CHD4 for selection. Sequencing order 4269403 M2. GenBank file in Data S1.
pMB2580	pBSII_HR_NG-P2A-CHD4(E867Q)-ADNP(WT)	pBSII	DH5alpha	amp	HR cassette for inserting CHD4(E867Q - Walker B mutant cannot hydrolyse, but binds ATP) CDS into the mouse ADNP locus. NeonGreen-P2A at N terminus of CHD4 for selection. Sequencing order 4284948 1. GenBank file in Data S1.
pMB1879	pC2C_ADNP_Nt_gRNA	pC2C	DH5alpha	amp	gRNA targeting the N terminus of ADNP (mouse). From Ostapcuk et al 2018. GenBank file in Data S1.
pJLS2	pC2C_BRF1-Nt_gRNA2	pC2C	DH5alpha	amp	gRNA targeting the N terminus of BRF1 (mouse). GenBank file in Data S1.
pJS44	PJS44_Pblu-Nt_Avi3xFLAG-BRF1	pBSII	DH5alpha	amp	HR casette for inserting an Avi-3xFLAG tag into the BRF1 locus, onto the N terminus of the protein. GenBank file in Data S1.
